# Trends of the Passerines avifauna are linked climatic variability and habitat management in a protected artificial wetland in southeast Iberia

**DOI:** 10.1101/2025.10.21.683676

**Authors:** Ignacio García Peiró

**Author notes:** Corresponding author: SEO/Birdlife-ALICANTE. C/ El Salvador, 17-4D. 03203 Elche (Alicante). ES-Spain.

## Abstract

The Mediterranean region is facing significant impacts on populations of biota, particularly birds, due to climate variability and habitat alteration. Consequently, the ecological diversity of many ecosystems has diminished, and the abundance of bird species has declined. This study employs a novel strategy in a seasonal freshwater artificial wetland in south-east Iberia establishing species-specific index trends for common passerine birds by comparing them with climate and habitat fragmentation data. A climatic overview indicates minimal trends towards warmer and wetter conditions in terms of temperature and rainfall over the 15-year study period. This pattern persisted over a 30-year period, resulting in the formation of a Mediterranean climatic sub regional scenario with warm, dry conditions that may influence the passerine assemblage in an analogous manner to that observed in other Mediterranean assemblages. One notable feature is that this assemblage in the 1990s was characterized by low natural diversity and specialization when it was a highly disturbed wetland. However, it became natural by the mid-2000s, with diversity values like those observed in other central Mediterranean wetlands. Trends used to evaluate species-specific patterns revealed that 98% of species had an unknown trend status during the study period, with a trend slope ranging from 0 to 15%, which was not substantially different than zero, probably due to the unequal standardization methodology and the short time studied. Further research using Generalized Linear Mixed Models (GLMM) revealed that precipitation and habitat alteration had the most detrimental effect on species. Of the observed species, 60% were affected by both factors, the majority of which were Palearctic (20%). The reduction of wintering areas and shifting migration routes may account for these effects. Further research is required on longer temporal data to clarify the evolution of the avifauna in this wetland.
