## Supplementary material for "Trends of the Passerines avifauna are linked climatic variability and habitat management in a protected artificial wetland in southeast Iberia": Table 1

### Sheet: Hoja 1
Common name	Scientific name		Faunal element		Annual status	1991	1992	1993	1994	1995	1996	1997	1998	1999	2000	2001	2002	2003	2004	2005
Barn Swallow	Hirundo rustica		Holarctic		Breeding	0.227233	0.0874852	0	0.0628279	0	0	0	0	0	0	0	0	0	0	0.212721
Cetti's wabler	Cettia cetti		Turkestanian-Mediterranean		Wintering	20.7407	9.00324	3.0546	9.39597	4.76977	12.3636	16.8923	7.92707	77.4135	29.037	0	0	7.36775	0	11.615
Southern Grey Shrike	Lanius meridionalis		Holarctic		Occasional	0	0.0244822	0	0	0	0	0.101266	0	0	0	0	0	0	0	0
Willow Warbler	Phylloscopus trochilus		Palaearctic		Migrant	0	0.033232	0.142857	0.141678	0.136752	0	0.286985	0.573427	0.186082	0	0	0	0	0	0.497884
Common Chiffchaff	Phylloscopus collybita		Palaearctic		Wintering	0.454465	4.63672	5.18519	3.8325	9.14238	14.0133	18.07	82.2887	14.7418	11.973	0.890049	1.08784	4.58584	0	11.6996
Great Reed Warbler	Acrocephalus arundinaceus		European-Turkestanian		Breeding*	1.81786	0.67072	1.24579	1.06807	0.103891	0.642812	1.79418	2.93888	1.4209	0	0	4.54914	3.58269	1.37174	5.74346
Moustached Warbler	Acrocephalus melanopogon		Turkestanian-Mediterranean		Wintering	5.92593	7.32467	1.22184	4.02685	1.10072	4.75522	2.41319	4.84432	18.2149	13.7544	0	0	7.36775	0	12.1681
Aquatic warbler	Acrocephalus paludicola		European		Migrant	0	0.033232	0	0	0	0	0	0	0	0	0	0	0	0	0
Sedge Warbler	Acrocephalus schoenobaenus		European-Turkestanian		Migrant	0	0.132928	0.0714286	0	0	0.158936	0	0.573427	0.558246	0.27342	0	0.105758	0	0	0
Common Reed Warbler	Acrocephalus scirpaceus		European-Turkestanian		Breeding *	6.36252	8.13613	7.67677	8.04197	12.7786	11.6992	18.5826	28.6541	21.8463	11.4635	0.890049	23.438	17.1253	10.8368	41.906
Common Grashopper Warbler	Locustella naevia		European-Turkestanian		Migrant	0	0.033232	0	0	0	0	0	0	0	0	0	0	0	0	0
Savi's Warbler	Locustella luscinoides		European-Turkestanian		Migrant	0	0.066464	0.166667	0	0	0	0.143493	0	0	0	0	0.105758	0.0949668	0	0.248942
Zitting Cisticola	Cisticola juncidis		Indian-African		Breeding	0	0.320779	0.03367	0	0.103891	0.128562	0	2.20416	0	0	0	0	0	0	0
Great Tit	Parus major		Palaearctic		Occasional	0	0.0489644	0.0467344	0	0	0	0	0	0	0	0	0	0	0	0
Eurasian Penduline Tit	Remiz pendulinus		Palaearctic		Wintering	0	1.67857	0.687285	0.745712	1.10072	0.63403	0	0	0	2.29239	0	0	0.460485	0	0
Eurasian Blackcap	Sylvia atricapilla		European		Wintering	0	1.67857	0.76365	2.08799	1.10072	0	0.965274	0	13.6612	6.11305	0	0	0	0	1.10619
Garden Warbler	Sylvia borin		European		Migrant	0	0	0	0.0708391	0	0	0.143493	0	0	0	0	0	0	0	0
Dartford Warbler	Sylvia undata		Mediterranean		Wintering	0	0.305194	0.076365	0	0.366905	0.317015	0	0	0	0	0	0	0	0	0
Subalpine Warbler	Sylvia cantillans		Mediterranean		Migrant	0	0.033232	0.0238095	0	0.136752	0.158936	0	0.573427	0	0	0	0	0	0	0
Sardinian Warbler	Sylvia melanocephala		Turkestanian-Mediterranean		Sedentary	0	0.318269	0.350508	0.176819	0.387537	0	0.101266	0.20028	0	0	0	0	0	0	1.53633
Bearded Reedling	Panurus biarmicus		Palaearctic		Sedentary	0.422119	0.832395	0.537446	1.06091	0.775074	0.182932	0.303797	0	0.17094	0.372509	0	4.94462	2.17014	1.50188	4.45537
Melodious Warbler	Hippolais polyglotta		European		Occasional	0	0	0	0	0	0	0	0.20028	0	0	0	0	0	0	0
Eurasian Wren	Troglodytes troglodytes		Holarctic		Occasional	0	0	0	0	0	0	0	0	0	0.186254	0	0	0	0	0
Common Blackbird	Turdus merula		Palaearctic		Occasional	0	0.0244822	0.0233672	0.0442048	0	0	0	0	0.34188	0.186254	0	0	0	0	0
Song Thrush	Turdus philomelos		European		Wintering	0	0	0	0.0149142	0	0	0	0	0	0	0	0	0	0	0
Spotted Flycatcher	Muscicapa striata		European-Turkestanian		Occasional	0	0.0244822	0	0	0	0	0	0	0	0	0	0	0	0	0
European Robin	Erithacus rubecula		European		Wintering	0	0.305194	0.30546	0.745712	1.10072	3.80418	1.44791	1.32118	4.55373	5.34892	0	0	0	0	0.553097
Bluethroat	Luscinia svecica		Palaearctic		Migrant	0.292263	1.06342	0.690476	0.637552	0.136752	0.476809	0.143493	2.29371	0.744328	2.46078	0	1.58637	2.46914	0	4.48096
Common Nightingale	Luscinia megarhynchos		European		Occasional	0	0.033232	0.0238095	0	0	0.158936	0.286985	0	0	0	0	0	0	0	0.248942
European Stonechat	Saxicola rubicola		Palaearctic		Sedentary	0	0.293786	0.163571	0.0442048	0.0775074	0	0	0.600841	0	0	0	0	0	0	0
House Sparrow	Passer domesticus		Palaearctic		Sedentary	0	0	0.047619	0.0708391	0.136752	0	0.286985	0.573427	0.372164	0	0	0	0	0	0
Eurasian Tree Sparrow	Passer montanus		European		Occasional	0	0	0	0	0	0	0	0.573427	0	0	0	0	0	0	0
Water Pipit	Anthus pratensis		Palaearctic		Wintering	0	0	0.30546	0	0	0	0	0	0	0	0	0	0	0	1.10619
Common Chaffinch	Fringilla coelebs		European		Wintering	0	0	0.076365	0.59657	1.10072	0	0	0	0	0	0	0	0	0	0
European Greenfinch	Chloris chloris		European-Turkestanian		Occasional	0	0.066464	0.047619	0	0.136752	0	0	0	0	0	0	0	0	0	0
European Goldfinch	Carduelis carduelis		European-Turkestanian		Occasional	0	0	0.047619	0	0.273504	0	0.143493	0	0	0	0	0	0	0	0
European Serin	Serinus serinus		Mediterranean		Occasional	0	0.0996959	0	0	0	0	0	0	0	0	0	0	0	0	0
Common Reed Bunting	Emberiza schoeniclus		Palaearctic		Wintering	0	0.762986	0	0.59657	2.93524	0	0	0	0	0.764132	0	0	0.460485	0	4.42478
	Sampling Effort
	Breeding	March - October				4400.77	34291.5	29700	15916.5	9625.5	7778.32	7803	2722.12	5630.25	3925.5	10111.8	10111.8	13956	7290	4701
	Wintering	November-February				337.5	6553.2	13095	6705	2725.5	3154.43	2071.95	2270.7	219.6	1308.67	0	0	2171.62	0	1808
	Sedentary	January-December				4738	40846	42795	22622	12902	10933	9875	4993	5850	5369	382	10112	16128	7990	6509
	Occasional	January-December				4738	40846	42795	22622	12902	10933	9875	4993	5850	5369	382	10112	16128	7990	6509
	Migrant	March-May/July-October				3421.57	30091.5	42000	14116.5	7312.5	6291.82	6969	1743.9	5373.98	3657.38	9455.55	9455.55	10530	5670	4017
