## Supplementary material for "Trends of the Passerines avifauna are linked climatic variability and habitat management in a protected artificial wetland in southeast Iberia": Table 2

### Sheet: Hoja 1
				EH Trend (1991-2005)						European Trend (1980-2022)
Common name	Scientific name		Faunal element	Slope (SE)	Wald	P	EH Change	AIC	EH Status	Slope (SE)	European Change
Barn Swallow	Hirundo rustica		Holarctic	1,000 (0,059)	0	1	0	-26	Uncertain	0,994 (0,002)	-0.56
Cetti's wabler	Cettia cetti		Turkestanian-Mediterranean	1,057 (1,217)	0.57	0.57	5.7	137.7	Uncertain	0,021 (0,006)	-0.979
Southern Grey Shrike	Lanius meridionalis		Holarctic	1,000 (0,059)	0	1	0	-26	Uncertain	Not Available
Willow Warbler	Phylloscopus trochilus		Palaearctic	1,000 (0,059)	0	1	0	-26	Uncertain	0,986 (0,004)	-1.41
Common Chiffchaff	Phylloscopus collybita		Palaearctic	1,146 (0,399)	0.97	0.7023	14.6	959.43	Uncertain	1,015 (0,001)	1.46
Great Reed Warbler	Acrocephalus arundinaceus		European-Turkestanian	1,088 (0,049)	5.59	0.0181	8.8	-21.23	Uncertain	1,003 (0,067)	0.29
Moustached Warbler	Acrocephalus melanopogon		Turkestanian-Mediterranean	1,097 (0,050)	6.12	0.014	9.7	0.74	Uncertain	Not Available
Aquatic warbler	Acrocephalus paludicola		European	1,000 (0,059)	0	1	0	-26	Uncertain	Not Available
Sedge Warbler	Acrocephalus schoenobaenus		European-Turkestanian	1,000 (0,059)	0	1	0	-26	Uncertain	1,000 (0,004)	0
Common Reed Warbler	Acrocephalus scirpaceus		European-Turkestanian	1,052 (0,110)	5.75	0.017	5.2	39.76	Uncertain	0,997 (0,001)	-0.3
Common Grashopper Warbler	Locustella naevia		European-Turkestanian	1,000 (0,059)	0	1	0	-26	Uncertain	0,979 (0,007)	-2.21
Savi's Warbler	Locustella luscinoides		European-Turkestanian	1,000 (0,059)	0	1	0	-26	Uncertain	Not Available
Zitting Cisticola	Cisticola juncidis		Indian-African	1,000 (0,064)	0	1	0	-23.66	Uncertain	1,003 (0,002)	0.31
Great Tit	Parus major		Palaearctic	1,000 (0,059)	0	1	0	-26	Uncertain	1,005 (0,001)	0.47
Eurasian Penduline Tit	Remiz pendulinus		Palaearctic	0,986 (0,062)	0.07	0.791	-1.4	-22.92	Uncertain	Not Available
Eurasian Blackcap	Sylvia atricapilla		European	1,089 (0,092)	2.41	0.121	8.9	-1.55	Uncertain	1,028 (0,001)	2.76
Garden Warbler	Sylvia borin		European	1,000 (0,059)	0	1	0	-26	Uncertain	0,991 (0,001)	-0.89
Dartford Warbler	Sylvia undata		Mediterranean	1,000 (0,059)	0	1	0	-26	Uncertain	Not Available
Subalpine Warbler	Sylvia cantillans		Mediterranean	1,000 (0,059)	0	1	0	-26	Uncertain	1,047 (0,015)	4.7
Sardinian Warbler	Sylvia melanocephala		Turkestanian-Mediterranean	1,018 (0,056)	0.69	0.405	1.8	-23.93	Uncertain	1,009 (0,008)	0.86
Bearded Reedling	Panurus biarmicus		Palaearctic	1,099 (0,051)	6.33	0.012	9.9	-20.68	Uncertain	Not Available
Melodious Warbler	Hippolais polyglotta		European	1,000 (0,059)	0	1	0	-26	Uncertain	0,995 (0,002)	-0.49
Eurasian Wren	Troglodytes troglodytes		Holarctic	1,000 (0,059)	0	1	0	-26	Uncertain	1,013 (0,001)	1.3
Common Blackbird	Turdus merula		Palaearctic	1,000 (0,059)	0.19	0.666	0	-24.26	Uncertain	1,008 (0,001)	0.75
Song Trush	Turdus philomelos		European	1,000 (0,059)	0	1	0	-26	Uncertain	1,006 (0,001)	0.55
Spotted Flycatcher	Muscicapa striata		European-Turkestanian	1,000 (0,059)	0	1	0	-26	Uncertain	0,984 (0,002)	-1.6
European Robin	Erithacus rubecula		European	1,055 (0,072)	1.19	0.277	5.5	-17.29	Uncertain	1,008 (0,001)	0.79
Bluethroat	Luscinia svecica		Palaearctic	1,095 (0,051)	5.2	0.022	9.5	-22.31	Uncertain	Not Available
Common Nightingale	Luscinia megarhynchos		European	1,000 (0,059)	0	1	0	-26	Uncertain	0,989 (0,002)	-1.04
European Stonechat	Saxicola rubicola		Palaearctic	1,000 (0,059)	0	1	0	-26	Uncertain	0,979 (0,005)	-2.14
House Sparrow	Passer domesticus		Palaearctic	1,000 (0,059)	0	1	0	-26	Uncertain	0,984 (0,002)	-1.63
Eurasian Tree Sparrow	Passer montanus		European	1,000 (0,059)	0	1	0	-26	Uncertain	0,981 (0,004)	-1.9
Water Pipit	Anthus pratensis		Palaearctic	1,000 (0,059)	0	1	0	-26	Uncertain	0,981 (0,003)	-1.93
Common Chaffinch	Fringilla coelebs		European	1,000 (0,059)	237.88	0	42	-23.99	Strong increase	0,999 (0,000)	-0.08
European Greenfinch	Chloris chloris		European-Turkestanian	1,063 (0,173)	0.35	0.7124	6.329	148.05	Uncertain	0,993 (0,002)	-0.66
European Goldfinch	Carduelis carduelis		European-Turkestanian	1,000 (0,059)	0	1	0	-26	Uncertain	1,016 (0,003)	1.62
European Serin	Serinus serinus		Mediterranean	1,000 (0,059)	0	1	0	-26	Uncertain	0,973 (0,004)	-2.67
Common Reed Bunting	Emberiza schoeniclus		Palaearctic	1,063 (0,058)	2.67	0.1023	6.3	-20.32	Uncertain	0,991 (0,001)	-0.89
					7.26263			12.9353
					38.4735			162.447
					38
					6.16441
					6.24122			26.1935
