## Supplementary material for "Trends of the Passerines avifauna are linked climatic variability and habitat management in a protected artificial wetland in southeast Iberia": Table 3

### Sheet: Hoja 1
			Individuals		Diversity		Species-Specific Index	Weighted Species-Specific Index
Common name	Scientific name	Faunal element	1991-2005	2006-2012	1991-2005	2006-2012	1991-2005	1991-2005	2006-2012
Barn Swallow	Hirundo rustica	Holarctic	6	2	0.008297	0.013476	0.739	4.434	1.478
Cetti's wabler	Cettia cetti	Turkestanian-Mediterranean	376	23	0.198494	0.0931082	0.159	59.784	3.657
Southern Grey Shrike	Lanius meridionalis	Holarctic	2		0.00321964		0.159	0.318	0
Willow Warbler	Phylloscopus trochilus	Palaearctic	16	5	0.0188829	0.0286443	0.068	1.088	0.34
Common Chiffchaff	Phylloscopus collybita	Palaearctic	1207	148	0.346333	0.295679	0.384	463.488	56.832
Great Reed Warbler	Acrocephalus arundinaceus	European-Turkestanian	254	94	0.154674	0.234788	0.159	40.386	14.946
Moustached Warbler	Acrocephalus melanopogon	Turkestanian-Mediterranean	221	93	0.140933	0.233385	0.225	49.725	20.925
Aquatic warbler	Acrocephalus paludicola	European	1		0.00175303		0.434	0.434
Sedge Warbler	Acrocephalus schoenobaenus	European-Turkestanian	14	5	0.0169088	0.0286443	0.324	4.536	1.62
Common Reed Warbler	Acrocephalus scirpaceus	European-Turkestanian	2029	359	0.364454	0.366877	0.173	351.017	62.107
Common Grashopper Warbler	Locustella naevia	European-Turkestanian	1	1	0.00175303	0.00750137	0.281	0.281	0.281
Savi's Warbler	Locustella luscinoides	European-Turkestanian	13	3	0.0159001	0.0188743	0.18	2.34	0.54
Zitting Cisticola	Cisticola juncidis	Indian-African	20	9	0.0226816	0.0457337	0.455	9.1	4.095
Great Tit	Parus major	Palaearctic	4	1	0.00586643	0.00750137	0.101	0.404	0.101
Eurasian Penduline Tit	Remiz pendulinus	Palaearctic	34	2	0.0348311	0.013476	0.137	4.658	0.274
Eurasian Blackcap	Sylvia atricapilla	European	53	12	0.0494343	0.0571763	0.225	11.925	2.7
Garden Warbler	Sylvia borin	European	2		0.00321964		0.193	0.386
Dartford Warbler	Sylvia undata	Mediterranean	5		0.00710251		0.346	1.73
Subalpine Warbler	Sylvia cantillans	Mediterranean	5	1	0.00710251	0.00750137	0.259	1.295	0.259
Sardinian Warbler	Sylvia melanocephala	Turkestanian-Mediterranean	49	34	0.0464979	0.123002	0.34	16.66	11.56
Bearded Reedling	Panurus biarmicus	Palaearctic	227	50	0.143503	0.159649	0.094	21.338	4.7
Melodious Warbler	Hippolais polyglotta	European	1		0.00175303		0.225	0.225
Eurasian Wren	Troglodytes troglodytes	Holarctic	1		0.00175303		0.303	0.303
Common blackbird	Turdus merula	Palaearctic	6		0.008297		0.213	1.278
Song Trush	Turdus philomelos	European	1	8	0.00175303	0.0416899	0.254	0.254	2.032
Spotted Flycatcher	Muscicapa striata	European-Turkestanian	1		0.00175303		0.275	0.275
European Robin	Erithacus rubecula	European	41	19	0.0404163	0.0809133	0		0
Bluethroat	Luscinia svecica	Palaearctic	152	35	0.108686	0.125503
Common Nightingale	Luscinia megarhynchos	European	6	2	0.008297	0.013476	0.173	1.038	0.346
European Stonechat	Saxicola rubicola	Palaearctic	24	3	0.0263138	0.0188743	0.412	9.888	1.236
House Sparrow	Passer domesticus	Palaearctic	9	2	0.0116915	0.013476	0.159	1.431	0.318
Eurasian Tree Sparrow	Passer montanus	European	1	2	0.00175303	0.013476	0.324	0.324	0.648
Water Pipit	Anthus pratensis	Palaearctic	6		0.008297		0.52	3.12
Common Chaffinch	Fringilla coelebs	European	9		0.0116915		0.048	0.432
European Greenfinch	Chloris chloris	European-Turkestanian	5		0.00710251		0.399	1.995
European Goldfinch	Carduelis carduelis	European-Turkestanian	5	1	0.00710251	0.00750137	0.254	1.27	0.254
European Serin	Serinus serinus	Mediterranean	3		0.00457813		0.455	1.365	0
Common Reed Bunting	Emberiza schoeniclus	Palaearctic	30	21	0.0315091	0.0871158	0,050	1.5	1.05
Woodchat Shrike	Lanius senator	Mediterranean		1		0.00750137	0.29		0.29
Western Yellow Wagtail	Motacilla flava	Palaearctic		1		0.00750137	0.193		0.193
Spectacled Warbler	Sylvia conspicilliata	Mediterranean		1		0.00750137	0.434		0.434
