## Supplementary material for "Trends of the Passerines avifauna are linked climatic variability and habitat management in a protected artificial wetland in southeast Iberia": Table 4

### Sheet: Hoja1
					GLM MODEL
Common name	Faunal element		Scientific name		Slope 1	Slope 2	Intercept	AIC score	Wighted AIC	df	F	r2	p
Barn Swallow	Holarctic		Hirundo rustica		0,1443·T		-0.23943	-29.416	0.242	1.13	0.1471	0.03109	0.5296
Cetti's wabler	Turkestanian-Mediterranean		Cettia cetti		-0,0173·C		23.7632	102.8	0.4248	1.9	0.05832	0.00939	0.7768
Southern Grey Shrike	Holarctic		Lanius meridionalis		-0,0371·T		0.7478	-40.9146	0.4683	1.13	5.936	0.3135	0.02997
Willow Warbler	Palaearctic		Phylloscopus trochilus		-0,0008·P		0.319308	-4.30887	0.39498	1.13	1.366	0.0951	0.2635
Common Chiffchaff	Palaearctic		Phylloscopus collybita		-9,994·T		255.994	149.983	0.794197	1.1	0.1112	0.01099	0.7457
Great Reed Warbler	European-Turkestanian		Acrocephalus arundinaceus		-0,006·C		3.7382	50.1524	0.395287	1.1	2.253	0.1839	0.1643
Moustached Warbler	Turkestanian-Mediterranean		Acrocephalus melanopogon		-0,328·P		13.6693	76.8362	1	1.1	1.036	0.1622	0.1942
Aquatic warbler	European		Acrocephalus paludicola		0,001·T		-0.0111095	-98.3881	0.0667329	1.13	0.09035	0.006902	0.7685
Sedge Warbler	European-Turkestanian		Acrocephalus schoenobaenus		-0,082·T	-0,002·P	2.074	-4.52972	0.451726	2.12	2.47	0.2917	0.1236
Common Reed Warbler	European-Turkestanian		Acrocephalus scirpaceus		-0,034·C		28.2197	93.481	0.431011	1.1	2.218	0.1815	0.1673
Common Grashopper Warbler	European-Turkestanian		Locustella naevia		0,001·T		0.0110195	-98.3881	0.425801	1.13	0.09035	0.006902	0.7685
Savi's Warbler	European-Turkestanian		Locustella luscinoides		0,000·P		0.090071	-28.6298	0.426384	1.13	0.4289	0.03194	0.5239
Zitting Cisticola	Indian-African		Cisticola juncidis		-0,143·T	-0,002·P	3.41398	31.274	1	2.12	0.4495	0.0697	0.6482
Great Tit	Palaearctic		Parus major		0,004·T		-0.074	-68.2818	0.4588	1.13	0.4838	0.03602	0.4981
Eurasian Penduline Tit	Palaearctic		Remiz pendulinus		-0,002·C		1.33256	29.3337	0.45727	1.9	1.178	0.1158	0.3059
Eurasian Blackcap	European		Sylvia atricapilla		-0,028·P	-0,004·C	9.3513	65.8489	0.323999	2.8	1.375	0.2559	0.3066
Garden Warbler	European		Sylvia borin		0,000·P	-	-0.018795	-50.6457	0.484206	1.13	0.9327	0.06694	0.3518
Dartford Warbler	Mediterranean		Sylvia undata		-0,027·T		0.61217	-7.12765	0.282877	1.1	0.3957	0.03807	0.5434
Subalpine Warbler	Mediterranean		Sylvia cantillans		-0,037·T		7857	-10.526	0.36204	1.13	0.7812	0.056	0.3928
Sardinian Warbler	Turkestanian-Mediterranean		Sylvia melanocephala		-0,001·C		0.634724	17.247	0.309226	1.1	1.375	0.1209	0.2681
Bearded Reedling	Palaearctic		Panurus biarmicus		-0,007·C		3.3159	-47.9036	0.385216	1.1	3.441	0.256	0.09329
Melodious Warbler	European		Hippolais polyglotta		-0,000·P		0.037816	-41.6982	0.410965	1.13	0.207	0.0216	0.6012
Eurasian Wren	Holarctic		Troglodytes troglodytes		-0,000·P		0.0666	-44.758	0.518557	1.13	1.706	0.116	0.2142
Common blackbird	Palaearctic		Turdus merula		-0,001·P		0.20642	-27.7772	0.640431	1.13	5.191	0.2854	0.04024
Song Trush	European		Turdus philomelos		0,028·T		0.53586	-44.605	0.427765	1.1	9.915	0.4979	0.01035
Spotted Flycatcher	European-Turkestanian		Muscicapa striata		0,000·T		0.00735	-110.552	0.4256	1.13	0.09035	0.00692	0.7685
European Robin	European		Erithacus rubecula		-0,004·C		2.88132	49.4973	1	1.9	0.4426	0.04955	0.5106
Bluethroat	Palaearctic		Luscinia svecica		-0,008·C		3.70832	34.6123	0.49956	1.1	13.608	0.5777	0.004118
Common Nightingale	European		Luscinia megarhynchos		-0,037·T		0.7487	-40.9197	0.4864	1.13	5.936	0.3135	0.02997
European Stonechat	Palaearctic		Saxicola rubicola		-0,000·P		0.18037	-0.689	0.4329	1.13	0.491	0.364	0.496
House Sparrow	Palaearctic		Passer domesticus		0,002·C		0.02016	-14.088	0.080203	1.1	0.406	0.03901	0.8353
Eurasian Tree Sparrow	European		Passer montanus		-0,027·T		0.5321	-45.617	0.51787	1.13	0.4858	0.03602	0.05974
Water Pipit	Palaearctic		Anthus pratensis		0,018·T		-0.3164	-18.755	0.2604	1.1	0.4723	0.0451	0.5076
Common Chaffinch	European		Fringilla coelebs		0,004·P	0,001·C	0.331342	4.9909	0.53699	2.8	6.519	0.6197	0.02091
European Greenfinch	European-Turkestanian		Chloris chloris		-0,000·P		-0.0413	-64.3092	0.5398	1.13	1.848	0.1244	0.1092
European Goldfinch	European-Turkestanian		Carduelis carduelis		-0,000·P		0.05	-44.341	0.3792	1.13	0.4982	0.0369	0.4927
European Serin	Mediterranean		Serinus serinus		0,002·T		-0.025712	-72.969	0.425786	1.13	0.09035	0.006902	0.765
Common Reed Bunting	Palaearctic		Emberiza schoeniclus		-0,000·C		1.97828	43.6555	0.291907	1.9	0.8081	0.08239	0.3291
